# Constructive neutral evolution explains the emergence of specialised ribosomes in diverse eukaryotes

**DOI:** 10.64898/2026.06.23.733944

**Authors:** Alan J.S. Beavan, Bulat Fatkhullin, Juan Fontana, James O. McInerney, Julie Aspden, Mary J. O’Connell

## Abstract

Throughout eukaryotic evolution, the structure of the ribosome has been highly conserved, featuring 80 common protein gene families. However, in many eukaryotes, paralogs of these proteins are present. “Specialised ribosomes” have been documented across diverse groups of eukaryotes where they play an important role in the regulation of translation of specific mRNAs. In the case of specialised ribosomes it has been documented that assembled ribosomes that contain specific paralogs can directly affect translational output. This has been proposed to contribute to the regulation of complex responses to environmental change and to coordinate cell-type specific physiology. This poses the question of whether ribosome specialisation principally emerges under an adaptive or neutral model of evolution. Using gene tree-species tree reconciliation, we test competing hypotheses regarding the evolutionary drivers of ribosome specialisation. We determine that examples of specialisation tend to emerge by independent duplication of the same ribosomal proteins in different lineages. We show that pathways to specialisation through paralog formation have arisen independent of: (i) paralog location within the 3D ribosome complex, and (ii) positive selection in these paralogs. We determine that the generalisable model of best fit for the evolution of paralog-mediated eukaryotic ribosomal specialisation is one of constructive neutral evolution. In lineages with small effective population sizes and increased complexity, the emergence and retention of ribosomal protein paralogs has provided the raw material for ratcheting and the emergence of translational regulation at the level of the ribosome.
