## Supplementary Table 1 for "Constructive neutral evolution explains the emergence of specialised ribosomes in diverse eukaryotes"

### Sheet: S_Table_S1
			BUSCO %					Included in
accession	scientific name	taxid	Complete	Single	Duplicated	Fragmented	Missing	12_taxon_set	78_taxon_set	243_taxon_set
GCA_000004255.1	Arabidopsis lyrata subsp. lyrata	81972	98.5	76.1	22.4	0.4	1.1	1	1	1
GCA_000001735.2	Arabidopsis thaliana	3702	99.7	42.4	57.3	0	0.3	1	1	1
GCA_000002985.3	Caenorhabditis elegans	6239	98	78.4	19.6	0.8	1.2	1	1	1
GCA_000002595.3	Chlamydomonas reinhardtii	3055	91.7	87.8	3.9	3.9	4.4	1	1	1
GCA_000002035.4	Danio rerio	7955	99.2	60.8	38.4	0.8	0	1	1	1
GCA_000001215.4	Drosophila melanogaster	7227	100	60.4	39.6	0	0	1	1	1
GCA_016746395.2	Drosophila simulans	7240	100	87.1	12.9	0	0	1	1	1
GCA_000001405.29	Homo sapiens	9606	100	35.7	64.3	0	0	1	1	1
GCA_000001635.9	Mus musculus	10090	100	60	40	0	0	1	1	1
GCA_000146045.2	Saccharomyces cerevisiae S288C	559292	93.3	92.5	0.8	1.2	5.5	1	1	1
GCA_947243785.1	Saccharomyces kudriavzevii ZP591	1165456	93	92.2	0.8	1.2	5.8	1	1	1
GCA_000002335.3	Tribolium castaneum	7070	97.2	94.5	2.7	2	0.8	1	1	1
GCA_002204515.1	Aedes aegypti	7159	99.2	85.9	13.3	0.8	0		1	1
GCA_000471905.1	Amborella trichopoda	13333	94.9	92.5	2.4	4.3	0.8		1	1
GCA_000090795.2	Amphimedon queenslandica	400682	92.5	88.2	4.3	7.1	0.4		1	1
GCA_000090745.2	Anolis carolinensis	28377	89.1	66.7	22.4	4.3	6.6		1	1
GCA_000005575.1	Anopheles gambiae str. PEST	180454	99.2	93.7	5.5	0.8	0		1	1
GCA_003254395.2	Apis mellifera	7460	99.2	73.3	25.9	0.4	0.4		1	1
GCA_001876935.1	Asparagus officinalis	4686	77.3	66.7	10.6	7.8	14.9		1	1
GCA_003426965.1	Aspergillus tanneri	1220188	91	90.2	0.8	5.1	3.9		1	1
GCA_014905235.2	Bombyx mori	7091	100	76.1	23.9	0	0		1	1
GCA_001625305.1	Branchiostoma belcheri	7741	99.6	83.9	15.7	0	0.4		1	1
GCA_000309985.3	Brassica rapa	3711	97.7	56.9	40.8	0.8	1.5		1	1
GCA_000002995.5	Brugia malayi	6279	98.4	70.6	27.8	0.4	1.2		1	1
GCA_018977255.1	Callorhinchus milii	7868	95.3	69.4	25.9	1.2	3.5		1	1
GCA_000633955.1	Camelina sativa	90675	99.6	5.1	94.5	0	0.4		1	1
GCA_900626175.2	Cannabis sativa	3483	87.4	63.9	23.5	2.7	9.9		1	1
GCA_000328365.1	Capitella teleta	283909	94.2	92.2	2	4.3	1.5		1	1
GCA_020310875.1	Ceratopteris richardii	49495	98	38.8	59.2	1.6	0.4		1	1
GCA_003427395.1	Chara braunii	69332	78.9	71.8	7.1	11.4	9.7		1	1
GCA_001683475.1	Chenopodium quinoa	63459	90.2	47.1	43.1	5.1	4.7		1	1
GCA_000224145.2	Ciona intestinalis	7719	85.5	81.2	4.3	7.1	7.4		1	1
GCA_000493195.1	Citrus clementina	85681	96.5	66.3	30.2	2.7	0.8		1	1
GCA_900059795.1	Coffea canephora	49390	96.5	89.8	6.7	2.4	1.1		1	1
GCA_000182895.1	Coprinopsis cinerea okayama7#130	240176	92.9	92.5	0.4	4.3	2.8		1	1
GCA_000004075.3	Cucumis sativus	3659	93.7	88.6	5.1	3.9	2.4		1	1
GCA_021134715.1	Daphnia pulex	6669	97.6	94.9	2.7	0.4	2		1	1
GCA_001625215.1	Daucus carota subsp. sativus	79200	90.2	71.8	18.4	3.9	5.9		1	1
GCA_009730915.2	Dioscorea cayenensis subsp. rotundata	55577	91.7	63.5	28.2	6.7	1.6		1	1
GCA_024346535.1	Eptatretus burgeri	7764	85.9	45.1	40.8	11.4	2.7		1	1
GCA_001417965.1	Exaiptasia diaphana	2652724	96.1	85.9	10.2	2.7	1.2		1	1
GCA_016699485.1	Gallus gallus	9031	97.2	38.4	58.8	0.8	2		1	1
GCA_000004515.5	Glycine max	3847	100	12.9	87.1	0	0		1	1
GCA_002127325.2	Helianthus annuus	4232	99.2	64.3	34.9	0.8	0		1	1
GCA_001411555.2	Juglans regia	51240	96.5	56.5	40	1.2	2.3		1	1
GCA_000002515.1	Kluyveromyces lactis	28985	89.4	89	0.4	2.7	7.9		1	1
GCA_000225785.1	Latimeria chalumnae	7897	91	71.4	19.6	3.9	5.1		1	1
GCA_000517525.1	Limulus polyphemus	6850	92.2	62.4	29.8	6.3	1.5		1	1
GCA_001039355.2	Lingula anatina	7574	98.4	57.6	40.8	1.2	0.4		1	1
GCA_000090985.2	Micromonas commoda	296587	83.2	82.4	0.8	5.9	10.9		1	1
GCA_000002865.1	Monosiga brevicollis MX1	431895	78.8	78.8	0	7.5	13.7		1	1
GCA_000002545.2	Nakaseomyces glabratus	5478	89	88.2	0.8	2	9		1	1
GCA_000182925.2	Neurospora crassa OR74A	367110	100	92.9	7.1	0	0		1	1
GCA_008831285.2	Nymphaea colorata	210225	86.6	83.1	3.5	7.8	5.6		1	1
GCA_002742605.1	Olea europaea var. sylvestris	158386	86.3	62	24.3	10.2	3.5		1	1
GCA_001433935.1	Oryza sativa Japonica Group	39947	88.2	63.5	24.7	7.8	4		1	1
GCA_010993605.1	Petromyzon marinus	7757	94.5	59.2	35.3	2.7	2.8		1	1
GCA_000002775.4	Populus trichocarpa	3694	100	20	80	0	0		1	1
GCA_000485595.2	Priapulus caudatus	37621	89	73.3	15.7	7.8	3.2		1	1
GCA_019279795.1	Protopterus annectens	7888	94.6	72.2	22.4	3.5	1.9		1	1
GCA_000346465.2	Prunus persica	3760	100	52.9	47.1	0	0		1	1
GCA_001633185.5	Quercus lobata	97700	95.7	79.2	16.5	2.4	1.9		1	1
GCA_000442015.1	Rozella allomycis CSF55	988480	71.4	71.4	0	11.4	17.2		1	1
GCA_000003605.1	Saccoglossus kowalevskii	10224	87.8	84.3	3.5	9.4	2.8		1	1
GCA_000002945.2	Schizosaccharomyces pombe	4896	96.9	95.3	1.6	0.4	2.7		1	1
GCA_000143415.2	Selaginella moellendorffii	88036	98.1	10.6	87.5	1.2	0.7		1	1
GCA_000512975.1	Sesamum indicum	4182	86.3	74.9	11.4	5.9	7.8		1	1
GCA_000188115.4	Solanum lycopersicum	4081	93.3	83.9	9.4	4.3	2.4		1	1
GCA_000239455.1	Strigamia maritima	126957	92.6	85.1	7.5	2.4	5		1	1
GCA_000002235.4	Strongylocentrotus purpuratus	7668	99.2	66.3	32.9	0	0.8		1	1
GCA_019776745.2	Taxus chinensis	29808	66.2	57.6	8.6	22.4	11.4		1	1
GCA_000315915.1	Tetrapisispora blattae CBS 6284	1071380	89.8	89.4	0.4	1.6	8.6		1	1
GCA_003073215.2	Triticum urartu	4572	90.6	53.7	36.9	2.4	7		1	1
GCA_000328475.2	Ustilago maydis 521	237631	98.8	98.8	0	0.4	0.8		1	1
GCA_000143455.1	Volvox carteri f. nagariensis	3068	80	79.6	0.4	8.2	11.8		1	1
GCA_000004195.4	Xenopus tropicalis	8364	97.6	34.1	63.5	1.2	1.2		1	1
GCA_902167145.1	Zea mays	4577	99.6	43.9	55.7	0	0.4		1	1
GCA_000026365.1	Zygosaccharomyces rouxii	4956	91.4	91	0.4	2	6.6		1	1
GCA_000313135.1	Acanthamoeba castellanii str. Neff	1257118	77.7	76.1	1.6	6.3	16			1
GCA_001949145.1	Acanthaster planci	133434	99.6	69.8	29.8	0.4	0			1
GCA_002081595.1	Achlya hypogyna	1202772	94.2	92.2	2	1.6	4.2			1
GCA_013753865.1	Acropora millepora	45264	97.2	74.5	22.7	1.2	1.6			1
GCA_009602425.1	Actinia tenebrosa	6105	98.1	87.1	11	1.6	0.3			1
GCA_000787575.2	Acytostelium subglobosum LB1	1410327	91	89.4	1.6	4.3	4.7			1
GCA_014529385.2	Adiantum capillus-veneris	13818	96.1	81.6	14.5	2	1.9			1
GCA_002575655.2	Aegilops tauschii subsp. strangulata	200361	98	14.1	83.9	1.6	0.4			1
GCA_000151295.1	Allomyces macrogynus ATCC 38327	578462	92.1	23.9	68.2	3.5	4.4			1
GCA_001875675.1	Amphiamblys sp. WSBS2006	1866961	37.3	36.9	0.4	6.7	56			1
GCA_019059575.1	Amphibalanus amphitrite	1232801	98.5	11.4	87.1	0.8	0.7			1
GCA_027625915.1	Anaeramoeba flamelloides	1746091	80	16.9	63.1	2.4	17.6			1
GCA_903995115.1	Angomonas deanei	59799	45.5	44.7	0.8	11.8	42.7			1
GCA_011630105.1	Anneissia japonica	1529436	96.5	72.2	24.3	1.6	1.9			1
GCA_000520075.1	Aphanomyces astaci	112090	95.6	72.5	23.1	0.8	3.6			1
GCA_000002075.2	Aplysia californica	6500	98.4	75.3	23.1	0.8	0.8			1
GCA_004000055.1	Arthrobotrys flagrans	97331	97.3	94.9	2.4	2	0.7			1
GCA_001661345.1	Ascoidea rubescens DSM 1968	1344418	89.4	89	0.4	4.3	6.3			1
GCA_902459465.3	Asterias rubens	7604	95.7	74.1	21.6	2.7	1.6			1
GCA_021605115.1	Astrephomene gubernaculifera	47775	68.3	67.5	0.8	12.9	18.8			1
GCA_000186865.1	Aureococcus anophagefferens	44056	52.9	49.8	3.1	11.4	35.7			1
GCA_000981445.1	Babesia bigemina	5866	47.9	47.5	0.4	12.5	39.6			1
GCA_016617805.2	Bactrocera tryoni	59916	99.2	85.9	13.3	0.4	0.4			1
GCA_002220235.1	Bathycoccus prasinos	41875	75.3	74.9	0.4	7.8	16.9			1
GCA_002563875.1	Besnoitia besnoiti	94643	63.1	62.7	0.4	7.8	29.1			1
GCA_002261195.1	Bifiguratus adelaidae	1938954	71.8	71	0.8	2.7	25.5			1
GCA_000457365.2	Biomphalaria glabrata	6526	86.3	67.1	19.2	10.2	3.5			1
GCA_000151665.1	Blastocystis hominis	12968	42.7	39.2	3.5	18.8	38.5			1
GCA_001460835.1	Bodo saltans	75058	54.9	53.3	1.6	9.4	35.7			1
GCA_000697705.1	Botryobasidium botryosum FD-172 SS1	930990	97.7	96.1	1.6	1.6	0.7			1
GCA_000005505.4	Brachypodium distachyon	15368	100	60.8	39.2	0	0			1
GCA_011100555.2	Callithrix jacchus	9483	99.2	38.4	60.8	0.4	0.4			1
GCA_000002285.4	Canis lupus familiaris	9615	99.2	47.8	51.4	0.8	0			1
GCA_000151315.2	Capsaspora owczarzaki ATCC 30864	595528	93.7	84.7	9	2.4	3.9			1
GCA_017639515.1	Carcharodon carcharias	13397	98.8	52.9	45.9	1.2	0			1
GCA_000164805.2	Carlito syrichta	1868482	94.1	59.2	34.9	2.4	3.5			1
GCA_019828565.1	Carpediemonas membranifera	201153	47.1	36.9	10.2	12.9	40			1
GCA_003615045.1	Caulochytrium protostelioides	1555241	84.7	83.9	0.8	6.7	8.6			1
GCA_000203815.1	Cavenderia fasciculata	261658	90.6	90.2	0.4	3.5	5.9			1
GCA_000151735.1	Cavia porcellus	10141	99.2	76.5	22.7	0.4	0.4			1
GCA_000671375.2	Centruroides sculpturatus	218467	89.1	67.5	21.6	9	1.9			1
GCA_000347755.4	Ceratitis capitata	7213	99.2	84.7	14.5	0.8	0			1
GCA_014871385.1	Ceratodon purpureus	3225	97.6	58.8	38.8	0.8	1.6			1
GCA_002742065.1	Cercospora beticola	122368	97.3	96.5	0.8	0.8	1.9			1
GCA_023343905.1	Chlorella vulgaris	3077	94.1	93.7	0.4	1.6	4.3			1
GCA_023205875.1	Chloropicon primus	1764295	89	89	0	4.7	6.3			1
GCA_000350225.2	Chondrus crispus	2769	64	62	2	7.5	28.5			1
GCA_905475395.1	Chrysoperla carnea	189513	97.7	85.9	11.8	0.4	1.9			1
GCA_000258705.1	Coccomyxa subellipsoidea C-169	574566	85.9	84.7	1.2	4.7	9.4			1
GCA_001566745.1	Conidiobolus coronatus NRRL 28638	796925	80.4	79.2	1.2	4.7	14.9			1
GCA_001974805.1	Corchorus capsularis	210143	93.3	82.7	10.6	3.9	2.8			1
GCA_014858505.1	Corymbia citriodora subsp. variegata	360336	98.9	61.6	37.3	1.2	0.1			1
GCA_002022765.4	Crassostrea virginica	6565	98	54.5	43.5	0.8	1.2			1
GCA_001723895.1	Crocodylus porosus	8502	89.1	57.3	31.8	4.7	6.2			1
GCA_000091045.1	Cryptococcus neoformans var. neoformans JEC21	214684	96.5	96.1	0.4	2.4	1.1			1
GCA_000165345.1	Cryptosporidium parvum Iowa II	353152	48.6	48.2	0.4	7.1	44.3			1
GCA_003426905.1	Ctenocephalides felis	7515	98.4	50.6	47.8	0.8	0.8			1
GCA_015732765.1	Culex quinquefasciatus	7176	95.3	86.3	9	0.8	3.9			1
GCA_013995675.1	Cyanidiococcus yangmingshanensis	2690220	55.3	54.1	1.2	16.1	28.6			1
GCA_000091205.1	Cyanidioschyzon merolae strain 10D	280699	71	69.4	1.6	7.5	21.5			1
GCA_002600585.1	Cystoisospora suis	483139	38.8	38.4	0.4	17.6	43.6			1
GCA_000208655.4	Dasypus novemcinctus	9361	94.1	84.3	9.8	3.5	2.4			1
GCA_004324835.1	Dendronephthya gigantea	151771	98.4	74.1	24.3	0.4	1.2			1
GCA_001901225.2	Dermatophagoides pteronyssinus	6956	92.6	86.3	6.3	3.1	4.3			1
GCA_000004695.1	Dictyostelium discoideum AX4	352472	93.3	89.4	3.9	1.6	5.1			1
GCA_904063045.1	Dimorphilus gyrociliatus	2664684	96.1	88.6	7.5	1.2	2.7			1
GCA_029204225.1	Diphasiastrum complanatum	34168	99.6	27.8	71.8	0	0.4			1
GCA_000151885.2	Dipodomys ordii	10020	93.7	63.9	29.8	5.5	0.8			1
GCA_008704595.1	Diutina rugosa	5481	86.7	86.7	0	3.9	9.4			1
GCA_000525045.1	Drechslerella stenobrocha 248	1043628	69	69	0	3.1	27.9			1
GCA_003342905.1	Dromaius novaehollandiae	8790	98	62.7	35.3	1.6	0.4			1
GCA_003286155.2	Drosophila erecta	7220	100	88.2	11.8	0	0			1
GCA_018153295.1	Drosophila grimshawi	7222	100	89.8	10.2	0	0			1
GCA_018153725.1	Drosophila mojavensis	7230	100	87.8	12.2	0	0			1
GCA_003286085.2	Drosophila persimilis	7234	99.6	91.8	7.8	0.4	0			1
GCA_009870125.2	Drosophila pseudoobscura	7237	99.6	85.1	14.5	0.4	0			1
GCA_004382195.2	Drosophila sechellia	7238	100	87.5	12.5	0	0			1
GCA_018902025.2	Drosophila willistoni	7260	99.6	91.4	8.2	0	0.4			1
GCA_016746365.2	Drosophila yakuba	7245	99.6	88.2	11.4	0.4	0			1
GCA_000524195.1	Echinococcus granulosus	6210	85.9	85.5	0.4	5.5	8.6			1
GCA_000310025.1	Ectocarpus siliculosus	2880	84.7	83.1	1.6	7.8	7.5			1
GCA_016858145.1	Edaphochlamys debaryana	47281	88.6	83.9	4.7	5.5	5.9			1
GCA_000230595.3	Edhazardia aedis USNM 41457	1003232	27.9	27.5	0.4	4.3	67.8			1
GCA_000499545.1	Eimeria tenella	5802	33.3	32.9	0.4	18	48.7			1
GCA_000372725.1	Emiliania huxleyi CCMP1516	280463	56.1	40.4	15.7	17.3	26.6			1
GCA_000091225.2	Encephalitozoon cuniculi GB-M1	284813	28.2	28.2	0	7.1	64.7			1
GCA_000208925.2	Entamoeba histolytica HM-1:IMSS	294381	52.9	47.8	5.1	4.7	42.4			1
GCA_007726485.1	Eragrostis curvula	38414	95.7	60.4	35.3	0.8	3.5			1
GCA_000091025.4	Eremothecium gossypii ATCC 10895	284811	89	89	0	2.7	8.3			1
GCA_900747795.4	Erpetoichthys calabaricus	27687	97.3	67.1	30.2	2.7	0			1
GCA_000591075.2	Eurytemora affinis	88015	91.7	79.2	12.5	5.9	2.4			1
GCA_000478725.1	Eutrema salsugineum	72664	100	74.9	25.1	0	0			1
GCA_002217175.1	Folsomia candida	158441	74.5	73.3	1.2	3.1	22.4			1
GCA_000388065.2	Fonticula alba	691883	70.9	68.2	2.7	10.6	18.5			1
GCA_000240135.3	Fusarium graminearum PH-1	229533	99.6	99.2	0.4	0.4	0			1
GCA_000341285.1	Galdieria sulphuraria	130081	78	67.8	10.2	7.8	14.2			1
GCA_000002435.2	Giardia intestinalis	5741	23.9	23.1	0.8	5.9	70.2			1
GCA_016097555.1	Gigantopelta aegis	1735272	100	66.3	33.7	0	0			1
GCA_001574975.1	Gonapodya prolifera JEL478	1344416	91	89.8	1.2	3.5	5.5			1
GCA_029281585.1	Gorilla gorilla gorilla	9595	100	45.9	54.1	0	0			1
GCA_022539475.1	Gracilaria domingensis	172961	60.4	60	0.4	8.6	31			1
GCA_003194525.1	Gracilariopsis chorda	448386	80.8	78.8	2	5.1	14.1			1
GCA_000223845.4	Gregarina niphandrodes	110365	32.5	32.5	0	11.8	55.7			1
GCA_000315625.1	Guillardia theta CCMP2712	905079	79.6	76.1	3.5	10.2	10.2			1
GCA_023055435.1	Haliotis rufescens	6454	99.6	74.9	24.7	0	0.4			1
GCA_001749795.1	Hanseniaspora opuntiae	211096	65.5	64.3	1.2	5.5	29			1
GCA_000326865.1	Helobdella robusta	6412	97.3	96.5	0.8	1.6	1.1			1
GCA_905115235.1	Hermetia illucens	343691	100	84.7	15.3	0	0			1
GCA_000004825.1	Heterostelium album PN500	670386	86.7	85.9	0.8	7.5	5.8			1
GCA_020186115.1	Histomonas meleagridis	135588	48.6	37.6	11	8.2	43.2			1
GCA_904849725.1	Hordeum vulgare subsp. vulgare	112509	96	73.3	22.7	0	4			1
GCA_000764305.4	Hyalella azteca	294128	93.7	77.6	16.1	4.3	2			1
GCA_022113875.1	Hydra vulgaris	6087	99.2	78.8	20.4	0	0.8			1
GCA_002082055.1	Hypsibius exemplaris	2072580	92.2	89.8	2.4	3.9	3.9			1
GCA_000220395.1	Ichthyophthirius multifiliis	5932	47.9	46.3	1.6	10.2	41.9			1
GCA_003576645.1	Ipomoea triloba	35885	97.2	47.8	49.4	0.8	2			1
GCA_921293095.1	Ischnura elegans	197161	100	80.4	19.6	0	0			1
GCA_016920785.2	Ixodes scapularis	6945	67.9	66.7	1.2	17.6	14.5			1
GCA_000304475.1	Kazachstania africana CBS 2517	1071382	91.4	89.8	1.6	1.6	7			1
GCA_000027005.1	Komagataella phaffii GS115	644223	92.2	91.8	0.4	2.4	5.4			1
GCA_000576695.1	Kuraishia capsulata CBS 1993	1382522	92.5	92.5	0	2.4	5.1			1
GCA_000142805.1	Lachancea thermotolerans CBS 6340	559295	91.4	90.6	0.8	2	6.6			1
GCA_002870075.4	Lactuca sativa	4236	96.9	81.2	15.7	2	1.1			1
GCA_000002725.2	Leishmania major strain Friedlin	347515	53.4	51	2.4	10.2	36.4			1
GCA_016086655.3	Lepeophtheirus salmonis	72036	84.7	83.5	1.2	6.7	8.6			1
GCA_001293395.1	Leptomonas pyrrhocoris	157538	56.5	40	16.5	8.6	34.9			1
GCA_029532465.1	Lipomyces tetrasporus	54092	97.3	96.5	0.8	1.6	1.1			1
GCA_000183805.3	Loa loa	7209	94.9	90.2	4.7	2	3.1			1
GCA_002105155.1	Lobosporangium transversale	64571	98	95.3	2.7	0.8	1.2			1
GCA_019359855.1	Lolium perenne	4522	92.6	81.6	11	3.5	3.9			1
GCA_000327385.1	Lottia gigantea	225164	96.5	95.7	0.8	2.4	1.1			1
GCA_000001905.1	Loxodonta africana	9785	96.4	73.3	23.1	1.2	2.4			1
GCA_018143015.1	Lytechinus variegatus	7654	99.2	59.2	40	0.4	0.4			1
GCA_003339765.3	Macaca mulatta	9544	99.3	31.8	67.5	0.4	0.3			1
GCA_003290485.1	Malassezia restricta	76775	88.2	87.8	0.4	3.9	7.9			1
GCA_002114115.1	Malus domestica	3750	98.4	42.7	55.7	1.2	0.4			1
GCA_001659605.2	Manihot esculenta	3983	98.4	54.9	43.5	0.8	0.8			1
GCA_003032435.1	Marchantia polymorpha	3197	99.6	82.7	16.9	0.4	0			1
GCA_026979955.1	Megalurothrips usitatus	439358	90.6	61.2	29.4	0.4	9			1
GCA_002204375.1	Meriones unguiculatus	10047	96.1	69.4	26.7	2.4	1.5			1
GCA_004217705.1	Metschnikowia aff. pulcherrima	2163413	87.8	87.8	0	2.7	9.5			1
GCA_002245815.2	Micractinium conductrix	554055	89.1	87.1	2	4.7	6.2			1
GCA_900102585.1	Microbotryum saponariae	289078	95.3	94.1	1.2	3.1	1.6			1
GCA_000165445.3	Microcebus murinus	30608	97.7	51	46.7	1.2	1.1			1
GCA_000317375.1	Microtus ochrogaster	79684	96	67.8	28.2	2.7	1.3			1
GCA_000708205.1	Mixia osmundae IAM 14324	764103	94.1	92.9	1.2	3.5	2.4			1
GCA_002113885.2	Mizuhopecten yessoensis	6573	99.2	80.4	18.8	0.4	0.4			1
GCA_000002295.1	Monodelphis domestica	13616	95.7	59.2	36.5	2.7	1.6			1
GCA_025201885.1	Monoraphidium minutum	39955	85.5	84.3	1.2	5.9	8.6			1
GCA_900094665.2	Mus caroli	10089	96.8	64.3	32.5	1.6	1.6			1
GCA_900095145.2	Mus pahari	10093	97.3	65.9	31.4	0.8	1.9			1
GCA_000147115.1	Myotis lucifugus	59463	95.6	87.8	7.8	2	2.4			1
GCA_001661315.1	Nadsonia fulvescens var. elongata DSM 6958	857566	92.2	91	1.2	3.5	4.3			1
GCA_000004985.1	Naegleria gruberi	5762	79.6	77.6	2	8.2	12.2			1
GCA_000240725.1	Nannochloropsis gaditana CCMP526	1093141	69.4	68.6	0.8	12.9	17.7			1
GCA_000622305.1	Nannospalax galili	1026970	95.3	68.2	27.1	3.1	1.6			1
GCA_000237345.1	Naumovozyma castellii CBS 4309	1064592	90.2	89.8	0.4	2.4	7.4			1
GCA_000507365.1	Necator americanus	51031	68.2	67.8	0.4	17.3	14.5			1
GCA_001642395.1	Nematocida displodere	1805483	25.9	24.7	1.2	5.9	68.2			1
GCA_932526225.1	Nematostella vectensis	45351	99.2	74.1	25.1	0	0.8			1
GCA_001929475.1	Neolecta irregularis DAH-3	1198029	82.4	81.2	1.2	7.5	10.1			1
GCA_001879085.1	Nicotiana attenuata	49451	92.2	71.4	20.8	3.1	4.7			1
GCA_006542625.1	Nomascus leucogenys	61853	100	55.7	44.3	0	0			1
GCA_001712635.2	Nothophytophthora sp. Chile5	2483409	80.8	22.4	58.4	9.8	9.4			1
GCA_006345805.1	Octopus sinensis	2607531	98.1	70.6	27.5	0.8	1.1			1
GCA_002042975.1	Orbicella faveolata	48498	87.4	72.5	14.9	7.5	5.1			1
GCA_001718145.1	Orchesella cincta	48709	85.1	78.8	6.3	7.1	7.8			1
GCA_000803265.1	Ordospora colligata OC4	1354746	29	29	0	5.1	65.9			1
GCA_004115215.4	Ornithorhynchus anatinus	9258	96.4	58	38.4	2.4	1.2			1
GCA_002234675.1	Oryzias latipes	8090	96.2	93.8	2.4	0.8	0.6			1
GCA_000092065.1	Ostreococcus lucimarinus CCE9901	436017	78.1	75.7	2.4	6.7	15.2			1
GCA_903813345.2	Owenia fusiformis	6347	93.7	84.3	9.4	2	4.3			1
GCA_001661245.1	Pachysolen tannophilus NRRL Y-2460	669874	89.8	89	0.8	5.5	4.7			1
GCA_028858775.1	Pan troglodytes	9598	100	39.6	60.4	0	0			1
GCA_002211085.2	Panicum hallii	206008	100	66.7	33.3	0	0			1
GCA_003573695.1	Papaver somniferum	3469	90.2	38.8	51.4	2.7	7.1			1
GCA_000165425.1	Paramecium tetraurelia	5888	71.8	31.8	40	3.9	24.3			1
GCA_002794465.1	Paramicrosporidium saccamoebae	1246581	62.4	62.4	0	12.9	24.7			1
GCA_000146915.2	Parastagonospora nodorum SN15	321614	94.5	94.5	0	4.7	0.8			1
GCA_000365465.3	Parasteatoda tepidariorum	114398	98.1	67.5	30.6	1.2	0.7			1
GCA_027972325.1	Paratrimastix pyriformis	342808	61.6	60.4	1.2	7.1	31.3			1
GCA_015706575.1	Patiria miniata	46514	99.2	69.4	29.8	0.4	0.4			1
GCA_000006295.1	Pediculus humanus corporis	121224	94.9	94.9	0	3.9	1.2			1
GCA_916048055.1	Pedinophyceae sp. YPF-701	765719	79.6	79.6	0	6.7	13.7			1
GCA_000230535.1	Pelodiscus sinensis	13735	91	75.7	15.3	6.3	2.7			1
GCA_020536535.1	Pelomyxa schiedti	1580589	80.4	73.7	6.7	3.9	15.7			1
GCA_019202785.2	Penaeus chinensis	139456	95.7	66.7	29	1.2	3.1			1
GCA_000710275.1	Penicillium chrysogenum	5076	96.1	95.7	0.4	1.6	2.3			1
GCA_025594305.2	Periplaneta americana	6978	66.3	65.9	0.4	9.8	23.9			1
GCA_001235845.1	Perkinsela sp. CCAP 1560/4	1314962	34.1	30.6	3.5	6.7	59.2			1
GCA_000006405.1	Perkinsus marinus ATCC 50983	423536	57.2	33.3	23.9	13.7	29.1			1
GCA_000150955.2	Phaeodactylum tricornutum CCAP 1055/1	556484	83.6	82	1.6	4.7	11.7			1
GCA_000499845.1	Phaseolus vulgaris	3885	97.7	76.1	21.6	2	0.3			1
GCA_000002425.2	Physcomitrium patens	3218	100	0.8	99.2	0	0			1
GCA_000582765.1	Phytomonas sp. EM1	479712	47.9	47.1	0.8	9.8	42.3			1
GCA_000149755.2	Phytophthora sojae	67593	86.6	83.9	2.7	3.9	9.5			1
GCA_003054445.1	Pichia kudriavzevii	4909	88.2	88.2	0	3.5	8.3			1
GCA_025209345.1	Picochlorum sp. BPE23	2696299	89.8	89	0.8	4.7	5.5			1
GCA_002104945.1	Piromyces finnis	1754191	88.7	87.5	1.2	0.8	10.5			1
GCA_008641045.1	Pistacia vera	55513	98.1	76.1	22	0.4	1.5			1
GCA_003024175.1	Planoprotostelium fungivorum	1890364	94.5	89.8	4.7	3.1	2.4			1
GCA_000002765.3	Plasmodium falciparum 3D7	36329	56.5	55.3	1.2	3.5	40			1
GCA_900000015.1	Plasmopara halstedii	4781	90.2	89	1.2	5.1	4.7			1
GCA_003704095.1	Pocillopora damicornis	46731	94.2	87.1	7.1	3.1	2.7			1
GCA_011947565.3	Pollicipes pollicipes	41117	95.3	40	55.3	2	2.7			1
GCA_017654505.1	Polyodon spathula	7913	98.8	31	67.8	0.8	0.4			1
GCA_000277445.1	Polysphondylium violaceum	133409	94.5	93.7	0.8	2	3.5			1
GCA_003073045.1	Pomacea canaliculata	400727	100	79.6	20.4	0	0			1
GCA_012934845.2	Pomphorhynchus laevis	141832	74.1	65.9	8.2	6.7	19.2			1
GCA_028885625.1	Pongo pygmaeus	9600	100	46.3	53.7	0	0			1
GCA_017918235.1	Porcisia hertigi	2761500	56.1	53.7	2.4	8.6	35.3			1
GCA_002049455.2	Porphyra umbilicalis	2786	44	42.4	1.6	14.5	41.5			1
GCA_008690995.1	Porphyridium purpureum	35688	72.6	70.2	2.4	7.8	19.6			1
GCA_017591435.1	Portunus trituberculatus	210409	97.7	66.7	31	1.6	0.7			1
GCA_000180635.4	Pristionchus pacificus	54126	87.4	84.7	2.7	5.5	7.1			1
GCA_020424385.2	Procambarus clarkii	6728	97.2	59.2	38	2	0.8			1
GCA_900660405.1	Pseudo-nitzschia multistriata	183589	66.7	65.5	1.2	7.8	25.5			1
GCA_001447515.1	Pseudocohnilembus persalinus	266149	56.5	55.7	0.8	8.2	35.3			1
GCA_015227675.2	Rattus norvegicus	10116	99.2	36.1	63.1	0.4	0.4			1
GCA_000512085.1	Reticulomyxa filosa	46433	41.6	36.5	5.1	23.9	34.5			1
GCA_013731165.1	Rhagoletis pomonella	28610	96.8	59.2	37.6	2	1.2			1
GCA_000439145.3	Rhizophagus irregularis DAOM 181602=DAOM 197198	747089	93.4	92.2	1.2	2.7	3.9			1
GCA_000149305.1	Rhizopus delemar RA 99-880	246409	74.9	64.7	10.2	17.3	7.8			1
GCA_029953675.1	Rhodosorus marinus	101924	84.3	83.5	0.8	3.9	11.8			1
GCA_003676215.3	Rhopalosiphum maidis	43146	99.6	70.2	29.4	0	0.4			1
GCA_002994745.2	Rosa chinensis	74649	99.2	84.7	14.5	0.8	0			1
GCA_001298625.1	Saccharomyces eubayanus	1080349	91.8	91	0.8	2	6.2			1
GCA_947241705.1	Saccharomyces mikatae IFO 1815	226126	92.6	92.2	0.4	2	5.4			1
GCA_002079055.1	Saccharomyces paradoxus	27291	93.3	92.5	0.8	0.8	5.9			1
GCA_947243795.1	Saccharomyces uvarum	230603	93.3	92.5	0.8	0.8	5.9			1
GCA_905237065.2	Salmo salar	8030	98.9	11.8	87.1	0	1.1			1
GCA_000188695.1	Salpingoeca rosetta	946362	83.1	82.7	0.4	6.7	10.2			1
GCA_000151545.2	Saprolegnia parasitica CBS 223.65	695850	87.8	82.7	5.1	3.5	8.7			1
GCA_014905635.1	Scenedesmus sp. PABB004	2742167	83.9	83.9	0	4.7	11.4			1
GCA_023898315.2	Schistocerca nitens	7011	99.6	71.8	27.8	0.4	0			1
GCA_000699445.3	Schistosoma haematobium	6185	76.1	74.5	1.6	9	14.9			1
GCA_005286985.1	Setaria viridis	4556	100	63.9	36.1	0	0			1
GCA_000003195.3	Sorghum bicolor	4558	100	72.9	27.1	0	0			1
GCA_001186125.1	Sphaeroforma arctica JP610	667725	63.1	60	3.1	23.5	13.4			1
GCA_000497125.2	Spironucleus salmonicida	348837	19.2	19.2	0	6.7	74.1			1
GCA_010614865.2	Stegodyphus dumicola	202533	83.2	62.4	20.8	12.5	4.3			1
GCA_001970955.1	Stentor coeruleus	5963	71	41.6	29.4	6.7	22.3			1
GCA_008636045.1	Streblomastix strix	222440	42	39.6	2.4	14.1	43.9			1
GCA_001040885.1	Strongyloides ratti	34506	84.3	80.8	3.5	7.1	8.6			1
GCA_000751175.1	Stylonychia lemnae	5949	74.9	69.4	5.5	5.5	19.6			1
GCA_002571385.2	Stylophora pistillata	50429	95.3	80.4	14.9	3.9	0.8			1
GCA_001640025.2	Sugiyamaella lignohabitans	796027	77.7	77.3	0.4	9	13.3			1
GCA_001939145.1	Symbiodinium microadriaticum	2951	46.3	45.1	1.2	15.3	38.4			1
GCA_002105135.1	Syncephalastrum racemosum	13706	97.3	95.7	1.6	2.4	0.3			1
GCA_006535985.1	Synchytrium microbalum	1806994	94.1	94.1	0	1.2	4.7			1
GCA_003957565.4	Taeniopygia guttata	59729	94.9	55.7	39.2	2	3.1			1
GCA_901000725.2	Takifugu rubripes	31033	94.9	40.8	54.1	1.2	3.9			1
GCA_002237135.2	Teleopsis dalmanni	139649	98.8	59.2	39.6	1.2	0			1
GCA_003788615.2	Terfezia boudieri ATCC MYA-4762	1051890	97.6	94.9	2.7	1.6	0.8			1
GCA_000189635.1	Tetrahymena thermophila SB210	312017	73.7	69	4.7	3.9	22.4			1
GCA_000149405.2	Thalassiosira pseudonana CCMP1335	296543	71.4	69.4	2	10.6	18			1
GCA_000142905.1	Thecamonas trahens ATCC 50062	461836	81.6	81.6	0	7.1	11.3			1
GCA_000342415.1	Theileria equi strain WA	1537102	51.4	51	0.4	11.4	37.2			1
GCA_000208745.2	Theobroma cacao	3641	98.9	62	36.9	0	1.1			1
GCA_002081575.1	Thraustotheca clavata	74557	88.7	87.5	1.2	5.1	6.2			1
GCA_001606155.1	Tieghemostelium lacteum	361077	91	90.2	0.8	4.7	4.3			1
GCA_007210705.1	Tigriopus californicus	6832	89	88.6	0.4	5.1	5.9			1
GCA_000711695.1	Tilletiaria anomala UBC 951	1037660	93.7	93.7	0	2.7	3.6			1
GCA_001661475.1	Tortispora caseinolytica NRRL Y-17796	767744	86.3	86.3	0	5.5	8.2			1
GCA_013694445.1	Torulaspora sp. CBS 2947	2792677	90.6	90.6	0	3.1	6.3			1
GCA_000006565.2	Toxoplasma gondii ME49	508771	61.2	61.2	0	8.6	30.2			1
GCA_000181795.2	Trichinella spiralis	6334	75.3	73.7	1.6	12.2	12.5			1
GCA_000150275.1	Trichoplax adhaerens	10228	92.9	92.5	0.4	4.7	2.4			1
GCA_001839685.1	Tritrichomonas foetus	1144522	49.4	39.6	9.8	5.9	44.7			1
GCA_002087225.1	Trypanosoma theileri	67003	58.1	56.1	2	8.2	33.7			1
GCA_004000155.1	Tubulinosema ratisbonensis	291195	27.5	27.1	0.4	5.1	67.4			1
GCA_003426925.1	Urocitellus parryii	9999	97.3	67.5	29.8	1.2	1.5			1
GCA_000150035.1	Vanderwaltozyma polyspora DSM 70294	436907	86.3	85.5	0.8	4.3	9.4			1
GCA_004118075.2	Vigna unguiculata	3917	100	58.4	41.6	0	0			1
GCA_000400465.1	Wallemia ichthyophaga EXF-994	1299270	84.3	84.3	0	5.1	10.6			1
GCA_001661255.1	Wickerhamomyces anomalus NRRL Y-366-8	683960	92.9	90.2	2.7	2.7	4.4			1
GCA_000002525.1	Yarrowia lipolytica CLIB122	284591	95.7	95.7	0	2.7	1.6			1
GCA_000696155.1	Zootermopsis nevadensis	136037	94.1	92.9	1.2	2	3.9			1
GCA_000412225.2	[Ashbya] aceris (nom. inval.)	566037	85.5	85.5	0	3.1	11.4
GCA_028826165.1	Anaeramoeba ignava	1746090	77.2	68.2	9	2.7	20.1
GCA_000340665.2	Cajanus cajan	3821	91.4	79.6	11.8	5.5	3.1
GCA_020887355.1	Coccomyxa sp. Obi	2315456	92.2	92.2	0	2.4	5.4
GCA_001531365.2	Cynara cardunculus var. scolymus	59895	91	79.6	11.4	4.7	4.3
GCA_000235365.1	Eremothecium cymbalariae DBVPG#7215	931890	85.5	85.1	0.4	3.1	11.4
GCA_001643675.2	Monocercomonoides exilis	2049356	60	51	9	4.7	35.3
