## Supplementary Table 2 for "Constructive neutral evolution explains the emergence of specialised ribosomes in diverse eukaryotes"

### Sheet: Sheet1
Name	S	SL	D	T	TL
Rozella.allomycis	82	0	0	0	0
Neurospora.crassa	87	0	2	0	0
Aspergillus.tanneri	84	0	0	0	0
Tetrapisispora.blattae	93	0	5	0	0
Nakaseomyces.glabratus	93	0	6	0	0
Saccharomyces.kudriavzevii	143	0	33	0	0
Saccharomyces.cerevisiae	146	0	32	0	0
Zygosaccharomyces.rouxii	86	0	1	0	0
Kluyveromyces.lactis	88	0	2	0	0
Schizosaccharomyces.pombe	152	0	63	0	0
Ustilago.maydis	86	0	1	0	0
Coprinopsis.cinerea	86	0	1	0	0
Amphimedon.queenslandica	102	0	17	0	0
Latimeria.chalumnae	118	0	23	0	0
Anolis.carolinensis	138	0	41	0	0
Gallus.gallus	83	0	1	0	0
Mus.musculus	114	0	19	0	0
Homo.sapiens	128	0	31	0	0
Xenopus.tropicalis	97	0	3	0	0
Protopterus.annectens	99	0	8	0	0
Danio.rerio	129	0	33	0	0
Callorhinchus.milii	83	0	1	0	0
Eptatretus.burgeri	99	0	12	0	0
Petromyzon.marinus	101	0	9	0	0
Ciona.intestinalis	78	0	1	0	0
Branchiostoma.belcheri	83	0	2	0	0
Saccoglossus.kowalevskii	80	0	0	0	0
Strongylocentrotus.purpuratus	99	0	17	0	0
Priapulus.caudatus	84	0	5	0	0
Strigamia.maritima	80	0	4	0	0
Daphnia.pulex	91	0	7	0	0
Apis.mellifera	87	0	0	0	0
Bombyx.mori	87	0	0	0	0
Anopheles.gambiae	97	0	9	0	0
Aedes.aegypti	105	0	19	0	0
Drosophila.melanogaster	99	0	2	0	0
Drosophila.simulans	98	0	2	0	0
Tribolium.castaneum	90	0	3	0	0
Limulus.polyphemus	100	0	19	0	0
Caenorhabditis.elegans	89	0	4	0	0
Brugia.malayi	96	0	9	0	0
Lingula.anatina	115	0	32	0	0
Capitella.teleta	98	0	16	0	0
Exaiptasia.diaphana	94	0	10	0	0
Monosiga.brevicollis	82	0	0	0	0
Chara.braunii	129	0	43	0	0
Taxus.chinensis	79	0	11	0	0
Amborella.trichopoda	173	0	58	0	0
Nymphaea.colorata	218	0	104	0	0
Dioscorea.rotundata	259	0	124	0	0
Asparagus.officinalis	214	0	102	0	0
Oryza.sativa	243	0	93	0	0
Triticum.urartu	239	0	101	0	0
Zea.mays	359	0	214	0	0
Chenopodium.quinoa	289	0	173	0	0
Daucus.carota	225	0	113	0	0
Helianthus.annuus	516	0	381	0	0
Olea.europaea	377	0	224	0	0
Sesamum.indicum	224	0	92	0	0
Coffea.canephora	259	0	123	0	0
Solanum.lycopersicum	295	0	166	0	0
Citrus.clementina	210	0	79	0	0
Camelina.sativa	797	0	532	0	0
Arabidopsis.lyrata	309	0	54	0	0
Arabidopsis.thaliana	262	0	31	0	0
Brassica.rapa	453	0	267	0	0
Quercus.lobata	248	0	94	0	0
Juglans.regia	304	0	176	0	0
Glycine.max	491	0	352	0	0
Cucumis.sativus	222	0	84	0	0
Cannabis.sativa	194	0	75	0	0
Prunus.persica	216	0	72	0	0
Populus.trichocarpa	358	0	199	0	0
Ceratopteris.richardii	302	0	204	0	0
Selaginella.moellendorffii	229	0	130	0	0
Micromonas.commoda	94	0	0	0	0
Chlamydomonas.reinhardtii	94	0	2	0	0
Volvox.carteri	91	0	5	0	0
Node_Rozella.allomycis_Amphimedon.queenslandica_0	89	12	9	0	0
Node_Rozella.allomycis_Neurospora.crassa_0	81	14	4	0	0
Node_Neurospora.crassa_Ustilago.maydis_0	90	11	7	0	0
Node_Neurospora.crassa_Schizosaccharomyces.pombe_0	83	21	5	0	0
Node_Neurospora.crassa_Tetrapisispora.blattae_0	76	23	1	0	0
Node_Neurospora.crassa_Aspergillus.tanneri_0	81	7	1	0	0
Node_Tetrapisispora.blattae_Kluyveromyces.lactis_0	86	16	14	0	0
Node_Tetrapisispora.blattae_Zygosaccharomyces.rouxii_0	80	32	10	0	0
Node_Tetrapisispora.blattae_Nakaseomyces.glabratus_0	79	35	7	0	0
Node_Nakaseomyces.glabratus_Saccharomyces.kudriavzevii_0	73	33	1	0	0
Node_Saccharomyces.kudriavzevii_Saccharomyces.cerevisiae_0	108	8	24	0	0
Node_Ustilago.maydis_Coprinopsis.cinerea_0	78	14	0	0	0
Node_Amphimedon.queenslandica_Monosiga.brevicollis_0	81	23	5	0	0
Node_Amphimedon.queenslandica_Latimeria.chalumnae_0	82	33	12	0	0
Node_Latimeria.chalumnae_Exaiptasia.diaphana_0	78	43	9	0	0
Node_Latimeria.chalumnae_Priapulus.caudatus_0	129	46	60	0	0
Node_Latimeria.chalumnae_Saccoglossus.kowalevskii_0	86	75	9	0	0
Node_Latimeria.chalumnae_Branchiostoma.belcheri_0	63	74	1	0	0
Node_Latimeria.chalumnae_Ciona.intestinalis_0	52	67	0	0	0
Node_Latimeria.chalumnae_Eptatretus.burgeri_0	92	15	13	0	0
Node_Latimeria.chalumnae_Callorhinchus.milii_0	78	36	13	0	0
Node_Latimeria.chalumnae_Danio.rerio_0	95	26	11	0	0
Node_Latimeria.chalumnae_Anolis.carolinensis_0	87	40	7	0	0
Node_Anolis.carolinensis_Protopterus.annectens_0	83	37	1	0	0
Node_Anolis.carolinensis_Xenopus.tropicalis_0	84	35	7	0	0
Node_Anolis.carolinensis_Mus.musculus_0	94	20	5	0	0
Node_Anolis.carolinensis_Gallus.gallus_0	69	41	1	0	0
Node_Mus.musculus_Homo.sapiens_0	91	10	2	0	0
Node_Eptatretus.burgeri_Petromyzon.marinus_0	79	21	2	0	0
Node_Saccoglossus.kowalevskii_Strongylocentrotus.purpuratus_0	51	60	0	0	0
Node_Priapulus.caudatus_Lingula.anatina_0	86	80	14	0	0
Node_Priapulus.caudatus_Strigamia.maritima_0	64	86	2	0	0
Node_Strigamia.maritima_Caenorhabditis.elegans_0	73	66	4	0	0
Node_Strigamia.maritima_Limulus.polyphemus_0	70	56	3	0	0
Node_Strigamia.maritima_Daphnia.pulex_0	60	57	2	0	0
Node_Daphnia.pulex_Apis.mellifera_0	76	26	1	0	0
Node_Apis.mellifera_Bombyx.mori_0	87	23	16	0	0
Node_Bombyx.mori_Tribolium.castaneum_0	79	35	4	0	0
Node_Bombyx.mori_Anopheles.gambiae_0	74	32	0	0	0
Node_Anopheles.gambiae_Drosophila.melanogaster_0	85	9	1	0	0
Node_Anopheles.gambiae_Aedes.aegypti_0	85	4	0	0	0
Node_Drosophila.melanogaster_Drosophila.simulans_0	96	1	7	0	0
Node_Caenorhabditis.elegans_Brugia.malayi_0	81	10	2	0	0
Node_Lingula.anatina_Capitella.teleta_0	61	43	0	0	0
Node_Chara.braunii_Micromonas.commoda_0	100	14	17	0	0
Node_Chara.braunii_Taxus.chinensis_0	84	33	7	0	0
Node_Taxus.chinensis_Selaginella.moellendorffii_0	94	32	10	0	0
Node_Taxus.chinensis_Ceratopteris.richardii_0	86	40	5	0	0
Node_Taxus.chinensis_Amborella.trichopoda_0	67	54	7	0	0
Node_Amborella.trichopoda_Nymphaea.colorata_0	113	56	49	0	0
Node_Nymphaea.colorata_Dioscorea.rotundata_0	101	84	18	0	0
Node_Dioscorea.rotundata_Chenopodium.quinoa_0	160	92	80	0	0
Node_Dioscorea.rotundata_Asparagus.officinalis_0	101	98	11	0	0
Node_Asparagus.officinalis_Oryza.sativa_0	66	105	6	0	0
Node_Oryza.sativa_Zea.mays_0	132	46	53	0	0
Node_Oryza.sativa_Triticum.urartu_0	108	72	15	0	0
Node_Chenopodium.quinoa_Citrus.clementina_0	253	103	132	0	0
Node_Chenopodium.quinoa_Daucus.carota_0	75	223	6	0	0
Node_Daucus.carota_Olea.europaea_0	128	145	16	0	0
Node_Daucus.carota_Helianthus.annuus_0	74	99	5	0	0
Node_Olea.europaea_Coffea.canephora_0	123	127	17	0	0
Node_Olea.europaea_Sesamum.indicum_0	92	101	17	0	0
Node_Coffea.canephora_Solanum.lycopersicum_0	64	137	4	0	0
Node_Citrus.clementina_Quercus.lobata_0	174	182	39	0	0
Node_Citrus.clementina_Camelina.sativa_0	52	175	1	0	0
Node_Camelina.sativa_Brassica.rapa_0	164	96	112	0	0
Node_Camelina.sativa_Arabidopsis.lyrata_0	225	77	64	0	0
Node_Arabidopsis.lyrata_Arabidopsis.thaliana_0	205	76	19	0	0
Node_Quercus.lobata_Populus.trichocarpa_0	117	204	17	0	0
Node_Quercus.lobata_Cannabis.sativa_0	154	146	21	0	0
Node_Quercus.lobata_Cucumis.sativus_0	101	165	7	0	0
Node_Quercus.lobata_Glycine.max_0	78	159	8	0	0
Node_Quercus.lobata_Juglans.regia_0	87	108	19	0	0
Node_Cannabis.sativa_Prunus.persica_0	63	137	5	0	0
Node_Micromonas.commoda_Chlamydomonas.reinhardtii_0	81	23	0	0	0
Node_Chlamydomonas.reinhardtii_Volvox.carteri_0	85	8	2	0	0
Node_Rozella.allomycis_Chara.braunii_0	92	5	18	0	0
